# Characterization of active kinase signaling pathways in astrocytes and microglia

**DOI:** 10.1101/2025.04.18.649617

**Authors:** William G. Ryan, Hunter M. Eby, Nicole R. Bearss, Ali S. Imami, Abdul-rizaq Hamoud, Priyanka Pulvender, Justin L. Bollinger, Eric S. Wohleb, Robert E. McCullumsmith

**Affiliations:** Department of Neurosciences and Psychiatry, College of Medicine and Life Sciences, University of Toledo, Toledo, OH, USA; Department of Pharmacology & Systems Physiology, College of Medicine, University of Cincinnati, Cincinnati, OH, US; Neurosciences Institute, ProMedica, Toledo, OH, USA

**Keywords:** *kinase network*, *active kinome*, *active signaling network*, *astrocyte*, *microglia*, *systems biology*

## Abstract

Protein kinases are central to healthy brain function, regulating critical cellular processes through complex signaling networks. However, understanding differences in kinase signaling of brain cells remains a preeminent challenge of neuroscience. This study aimed to characterize kinase pathways enriched in astrocytes and microglia isolated from male and female murine prefrontal cortex. Using the PamGene PamStation®12 platform, we discovered cell-type-specific kinomic profiles and computationally reconstructed each cell type’s unique active signaling protein-protein interaction network. Notably, our analysis revealed minimal overlap between kinase activity and respective cell-subtype specific kinase transcriptional profiles identified in the Allen Mouse Whole Brain Transcriptomic Cell Type Atlas, highlighting an important limitation of relying solely on gene mRNA expression levels for functional inference in kinase focused studies. These findings also suggest that cell- and sex-specific protein kinase signaling may influence susceptibility to deleterious brain conditions and consequently underscore the importance of considering activity as a biological variable in systems research, offering a new framework for developing targeted therapeutic interventions in precision medicine.
