## Supplemental Table 1 for "Characterization of active kinase signaling pathways in astrocytes and microglia"

### Sheet: Male Microglia
Barcode	Peptide	LFC	totalMeanLFC	LFC_SD
710429310	ACM1_444_456	0.218092	-0.0398625	0.248772
710429310	ADDB_696_708	1.54162	1.21032	0.293434
710429310	ANXA1_209_221	0.290289	0.456361	0.201905
710429310	BCKD_45_57	0.945023	0.659474	0.265267
710429310	CBL_693_705	-0.0145728	0.235663	0.264447
710429310	CDK7_163_175	1.76289	1.51939	0.367183
710429310	CENPA_1_14	2.72352	2.69565	0.141494
710429310	CENPC_725_737	0.228397	0.115533	0.318821
710429310	CFTR_730_742	1.2136	0.934917	0.488296
710429310	CHK2_377_389	0.351043	0.0550901	0.262779
710429310	COF1_17_29	1.01671	0.868996	0.378188
710429310	CSF1R_701_713	0.126777	0.270074	0.245227
710429310	DESP_2842_2854	0.0177565	-0.0623588	0.322853
710429310	ELK1_329_341	2.90949	2.3425	0.668124
710429310	ELK1_356_368	0.542848	0.453136	0.0907736
710429310	ELK1_410_422	0.0111406	0.297161	0.379121
710429310	ERF_519_531	0.134485	-0.00215353	0.197677
710429310	ESR1_160_172	0.302721	0.161821	0.125649
710429310	F264_437_449	0.797183	0.220746	0.688461
710429310	FOXO3_25_37	1.71173	1.76747	0.349712
710429310	GBRB2_427_439	0.967374	0.833919	0.117309
710429310	GRIK1_718_730	1.01832	0.753579	0.231614
710429310	GRIK2_708_720	1.24544	1.07021	0.384242
710429310	GSUB_61_73	0.266453	0.149486	0.506086
710429310	GYS2_1_13	0.565422	0.105705	0.452983
710429310	H2B1B_ 27_40	0.554837	0.201217	0.309058
710429310	H2B1B_26_38	1.56306	1.32973	0.223532
710429310	H32_3_18	1.98978	2.15629	0.617435
710429310	KAP2_92_104	0.897324	0.587062	0.297593
710429310	KAP3_107_119	0.361099	0.264216	0.154187
710429310	KCNA1_438_450	0.534614	0.299185	0.243792
710429310	KCNA2_442_454	1.46126	1.08528	0.346748
710429310	KCNA6_504_516	1.2344	1.34064	0.213348
710429310	KIF2C_105_118_S106G	1.4682	1.08576	0.345722
710429310	KPB1_1011_1023	1.20989	1.44008	0.356104
710429310	KPCB_19_31_A25S	0.650058	0.147943	0.453527
710429310	LMNA_192_204	0.293131	0.0833816	0.594257
710429310	LMNB1_16_28	0.535931	0.279796	0.363724
710429310	MARCS_160_172	0.485427	0.195358	0.278047
710429310	MK10_214_226	0.943587	1.08278	0.211663
710429310	MPH6_140_152	0.804855	0.370344	0.376918
710429310	MYC_51_63	1.16569	0.718739	0.387648
710429310	NCF1_321_333	0.216133	0.2634	0.111304
710429310	NCF1_372_384	0.155418	0.198069	0.215853
710429310	NEK3_158_170	3.36923	3.21339	0.218992
710429310	NR4A1_344_356	0.107983	0.290953	0.211045
710429310	NTRK3_824_836	0.757639	0.761045	0.0169287
710429310	P53_308_323	0.854459	0.475659	0.339457
710429310	PDE5A_95_107	1.47119	1.02626	0.428419
710429310	PLEK_106_118	0.644612	0.532696	0.346192
710429310	PTN12_32_44	0.882506	0.809909	0.117934
710429310	PYGL_8_20	0.414437	0.191565	0.193018
710429310	RAB1A_187_199	0.902459	0.659657	0.222349
710429310	RADI_559_569	1.019	0.6199	0.346229
710429310	RAP1B_172_184	-0.418501	0.0640537	0.589023
710429310	RBL2_410_422	1.50816	1.65686	0.209664
710429310	RBL2_635_647	3.46745	3.64901	0.238451
710429310	RBL2_959_971	0.729617	0.574158	0.369804
710429310	RB_242_254	0.496324	0.100993	0.569793
710429310	RB_804_816	2.297	2.33644	0.255035
710429310	RS6_228_240	0.905991	0.301194	0.527434
710429310	SCN7A_898_910	0.109973	0.00153995	0.107671
710429310	SRC8_CHICK_423_435	2.61591	1.54357	0.929079
710429310	STK6_283_295	3.67182	3.65334	0.505126
710429310	TLE2_246_258	1.01341	0.908456	0.241661
710429310	TY3H_64_78	0.668471	0.572042	0.17603
710429310	VASP_271_283	0.599631	0.516786	0.21503
710429310	VTNC_390_402	3.96397	3.74468	0.193191
710429311	ACM1_444_456	-0.278301	-0.0398625	0.248772
710429311	ADDB_696_708	0.983152	1.21032	0.293434
710429311	ANXA1_209_221	0.681103	0.456361	0.201905
710429311	BCKD_45_57	0.420717	0.659474	0.265267
710429311	CBL_693_705	0.512335	0.235663	0.264447
710429311	CDK7_163_175	1.69822	1.51939	0.367183
710429311	CENPA_1_14	2.82113	2.69565	0.141494
710429311	CENPC_725_737	0.36257	0.115533	0.318821
710429311	CFTR_730_742	1.22006	0.934917	0.488296
710429311	CHK2_377_389	-0.0349056	0.0550901	0.262779
710429311	COF1_17_29	0.439244	0.868996	0.378188
710429311	CSF1R_701_713	0.553231	0.270074	0.245227
710429311	DESP_2842_2854	-0.417727	-0.0623588	0.322853
710429311	ELK1_329_341	2.51208	2.3425	0.668124
710429311	ELK1_356_368	0.455223	0.453136	0.0907736
710429311	ELK1_410_422	0.153157	0.297161	0.379121
710429311	ERF_519_531	0.0878728	-0.00215353	0.197677
710429311	ESR1_160_172	0.0614005	0.161821	0.125649
710429311	F264_437_449	-0.54157	0.220746	0.688461
710429311	FOXO3_25_37	1.44897	1.76747	0.349712
710429311	GBRB2_427_439	0.787277	0.833919	0.117309
710429311	GRIK1_718_730	0.654033	0.753579	0.231614
710429311	GRIK2_708_720	1.3356	1.07021	0.384242
710429311	GSUB_61_73	-0.404842	0.149486	0.506086
710429311	GYS2_1_13	0.0919225	0.105705	0.452983
710429311	H2B1B_ 27_40	-0.0172093	0.201217	0.309058
710429311	H2B1B_26_38	1.30862	1.32973	0.223532
710429311	H32_3_18	2.8399	2.15629	0.617435
710429311	KAP2_92_104	0.304006	0.587062	0.297593
710429311	KAP3_107_119	0.0864148	0.264216	0.154187
710429311	KCNA1_438_450	0.047813	0.299185	0.243792
710429311	KCNA2_442_454	0.778068	1.08528	0.346748
710429311	KCNA6_504_516	1.58625	1.34064	0.213348
710429311	KIF2C_105_118_S106G	0.993677	1.08576	0.345722
710429311	KPB1_1011_1023	1.85025	1.44008	0.356104
710429311	KPCB_19_31_A25S	-0.231947	0.147943	0.453527
710429311	LMNA_192_204	0.544321	0.0833816	0.594257
710429311	LMNB1_16_28	-0.136527	0.279796	0.363724
710429311	MARCS_160_172	-0.0688619	0.195358	0.278047
710429311	MK10_214_226	1.32636	1.08278	0.211663
710429311	MPH6_140_152	0.131475	0.370344	0.376918
710429311	MYC_51_63	0.47408	0.718739	0.387648
710429311	NCF1_321_333	0.18353	0.2634	0.111304
710429311	NCF1_372_384	0.00672586	0.198069	0.215853
710429311	NEK3_158_170	3.30792	3.21339	0.218992
710429311	NR4A1_344_356	0.521835	0.290953	0.211045
710429311	NTRK3_824_836	0.779418	0.761045	0.0169287
710429311	P53_308_323	0.199001	0.475659	0.339457
710429311	PDE5A_95_107	0.616528	1.02626	0.428419
710429311	PLEK_106_118	0.14439	0.532696	0.346192
710429311	PTN12_32_44	0.673832	0.809909	0.117934
710429311	PYGL_8_20	0.081545	0.191565	0.193018
710429311	RAB1A_187_199	0.610539	0.659657	0.222349
710429311	RADI_559_569	0.399991	0.6199	0.346229
710429311	RAP1B_172_184	-0.109764	0.0640537	0.589023
710429311	RBL2_410_422	1.56576	1.65686	0.209664
710429311	RBL2_635_647	3.91905	3.64901	0.238451
710429311	RBL2_959_971	0.152003	0.574158	0.369804
710429311	RB_242_254	-0.552139	0.100993	0.569793
710429311	RB_804_816	2.6089	2.33644	0.255035
710429311	RS6_228_240	0.0608552	0.301194	0.527434
710429311	SCN7A_898_910	0	0.00153995	0.107671
710429311	SRC8_CHICK_423_435	0.979766	1.54357	0.929079
710429311	STK6_283_295	4.14897	3.65334	0.505126
710429311	TLE2_246_258	1.07989	0.908456	0.241661
710429311	TY3H_64_78	0.368867	0.572042	0.17603
710429311	VASP_271_283	0.678072	0.516786	0.21503
710429311	VTNC_390_402	3.67047	3.74468	0.193191
710429312	ACM1_444_456	-0.0593785	-0.0398625	0.248772
710429312	ADDB_696_708	1.10619	1.21032	0.293434
710429312	ANXA1_209_221	0.39769	0.456361	0.201905
710429312	BCKD_45_57	0.612683	0.659474	0.265267
710429312	CBL_693_705	0.209228	0.235663	0.264447
710429312	CDK7_163_175	1.09705	1.51939	0.367183
710429312	CENPA_1_14	2.54229	2.69565	0.141494
710429312	CENPC_725_737	-0.244367	0.115533	0.318821
710429312	CFTR_730_742	0.371094	0.934917	0.488296
710429312	CHK2_377_389	-0.150867	0.0550901	0.262779
710429312	COF1_17_29	1.15103	0.868996	0.378188
710429312	CSF1R_701_713	0.130214	0.270074	0.245227
710429312	DESP_2842_2854	0.212894	-0.0623588	0.322853
710429312	ELK1_329_341	1.60592	2.3425	0.668124
710429312	ELK1_356_368	0.361336	0.453136	0.0907736
710429312	ELK1_410_422	0.727185	0.297161	0.379121
710429312	ERF_519_531	-0.228819	-0.00215353	0.197677
710429312	ESR1_160_172	0.121341	0.161821	0.125649
710429312	F264_437_449	0.406625	0.220746	0.688461
710429312	FOXO3_25_37	2.1417	1.76747	0.349712
710429312	GBRB2_427_439	0.747104	0.833919	0.117309
710429312	GRIK1_718_730	0.588381	0.753579	0.231614
710429312	GRIK2_708_720	0.629591	1.07021	0.384242
710429312	GSUB_61_73	0.586847	0.149486	0.506086
710429312	GYS2_1_13	-0.340229	0.105705	0.452983
710429312	H2B1B_ 27_40	0.0660241	0.201217	0.309058
710429312	H2B1B_26_38	1.11749	1.32973	0.223532
710429312	H32_3_18	1.63918	2.15629	0.617435
710429312	KAP2_92_104	0.559856	0.587062	0.297593
710429312	KAP3_107_119	0.345135	0.264216	0.154187
710429312	KCNA1_438_450	0.315129	0.299185	0.243792
710429312	KCNA2_442_454	1.01652	1.08528	0.346748
710429312	KCNA6_504_516	1.20127	1.34064	0.213348
710429312	KIF2C_105_118_S106G	0.795399	1.08576	0.345722
710429312	KPB1_1011_1023	1.2601	1.44008	0.356104
710429312	KPCB_19_31_A25S	0.0257172	0.147943	0.453527
710429312	LMNA_192_204	-0.587306	0.0833816	0.594257
710429312	LMNB1_16_28	0.439984	0.279796	0.363724
710429312	MARCS_160_172	0.169509	0.195358	0.278047
710429312	MK10_214_226	0.978395	1.08278	0.211663
710429312	MPH6_140_152	0.174702	0.370344	0.376918
710429312	MYC_51_63	0.51645	0.718739	0.387648
710429312	NCF1_321_333	0.390537	0.2634	0.111304
710429312	NCF1_372_384	0.432064	0.198069	0.215853
710429312	NEK3_158_170	2.96301	3.21339	0.218992
710429312	NR4A1_344_356	0.243043	0.290953	0.211045
710429312	NTRK3_824_836	0.746079	0.761045	0.0169287
710429312	P53_308_323	0.373518	0.475659	0.339457
710429312	PDE5A_95_107	0.991067	1.02626	0.428419
710429312	PLEK_106_118	0.809086	0.532696	0.346192
710429312	PTN12_32_44	0.873388	0.809909	0.117934
710429312	PYGL_8_20	0.078712	0.191565	0.193018
710429312	RAB1A_187_199	0.465974	0.659657	0.222349
710429312	RADI_559_569	0.440709	0.6199	0.346229
710429312	RAP1B_172_184	0.720426	0.0640537	0.589023
710429312	RBL2_410_422	1.89666	1.65686	0.209664
710429312	RBL2_635_647	3.56051	3.64901	0.238451
710429312	RBL2_959_971	0.840855	0.574158	0.369804
710429312	RB_242_254	0.358793	0.100993	0.569793
710429312	RB_804_816	2.10343	2.33644	0.255035
710429312	RS6_228_240	-0.0632649	0.301194	0.527434
710429312	SCN7A_898_910	-0.105353	0.00153995	0.107671
710429312	SRC8_CHICK_423_435	1.03505	1.54357	0.929079
710429312	STK6_283_295	3.13922	3.65334	0.505126
710429312	TLE2_246_258	0.632063	0.908456	0.241661
710429312	TY3H_64_78	0.678788	0.572042	0.17603
710429312	VASP_271_283	0.272655	0.516786	0.21503
710429312	VTNC_390_402	3.5996	3.74468	0.193191

### Sheet: Male Astrocytes
Barcode	Peptide	LFC	totalMeanLFC	LFC_SD
710429310	ACM1_444_456	-0.193681	-0.179588	0.687223
710429310	ADDB_696_708	2.52018	2.83306	0.309027
710429310	ANXA1_209_221	0.383177	0.339667	0.0678595
710429310	BCKD_45_57	0.500474	0.425986	0.172029
710429310	CBL_693_705	0.454795	0.0644229	0.585038
710429310	CDK7_163_175	4.82737	5.42433	0.665332
710429310	CENPA_1_14	7.02296	7.40727	0.352727
710429310	CENPC_725_737	0.0261236	0.224673	0.192407
710429310	CFTR_730_742	2.97498	2.9842	0.017323
710429310	CFTR_783_795	0.0885367	0.115308	0.130766
710429310	CHK2_377_389	1.1537	0.254265	0.813035
710429310	COF1_17_29	0.852437	0.909092	0.295377
710429310	CSF1R_701_713	0.580555	0.774429	0.251004
710429310	DESP_2842_2854	0.140634	-0.00997876	0.454009
710429310	ELK1_329_341	5.22331	5.38112	0.192488
710429310	ELK1_356_368	0.243888	0.135372	0.131319
710429310	ELK1_410_422	-0.304393	0.539564	0.73136
710429310	ERF_519_531	-0.0464926	0.290685	0.305695
710429310	ESR1_160_172	0.0371929	0.0126601	0.0354018
710429310	F264_437_449	0.178874	-0.122365	0.377596
710429310	FOXO3_25_37	4.4757	4.88064	0.439898
710429310	GBRB2_427_439	0.302938	0.419944	0.102653
710429310	GRIK1_718_730	0.39553	0.415074	0.219166
710429310	GRIK2_708_720	3.73322	4.39213	0.59802
710429310	GSUB_61_73	0.192645	0.401244	0.285626
710429310	GYS2_1_13	1.48467	1.9856	0.523638
710429310	H2B1B_ 27_40	0.0058232	0.0378	0.029534
710429310	H2B1B_26_38	4.53235	4.8664	0.304834
710429310	H32_3_18	5.23937	5.77667	0.46543
710429310	KAP2_92_104	0.260601	0.282666	0.104194
710429310	KAP3_107_119	0.304209	0.149342	0.465242
710429310	KCNA1_438_450	-0.0270469	0.107486	0.263197
710429310	KCNA2_442_454	1.61291	1.82778	0.233374
710429310	KCNA6_504_516	3.61718	4.07857	0.499938
710429310	KIF2C_105_118_S106G	2.66757	2.77804	0.130515
710429310	KPB1_1011_1023	2.0054	2.73029	0.642076
710429310	KPCB_19_31_A25S	-0.0574503	-0.141913	0.139666
710429310	LMNA_192_204	-0.0174874	-0.123346	0.681277
710429310	LMNB1_16_28	0.107513	-0.195691	0.271713
710429310	MARCS_160_172	0.146841	-0.0133123	0.241467
710429310	MK10_214_226	1.57175	2.05684	0.691172
710429310	MPH6_140_152	0.481173	0.335962	0.142057
710429310	MYC_51_63	0.704774	0.504542	0.315366
710429310	NCF1_321_333	0.0299947	-0.382316	0.366716
710429310	NCF1_372_384	0.150969	0.525836	0.405986
710429310	NEK3_158_170	6.87578	7.07403	0.178714
710429310	NR4A1_344_356	0	0.207863	0.365736
710429310	NTRK3_824_836	0.592727	0.609886	0.238873
710429310	P53_308_323	1.93216	1.54038	0.353483
710429310	PDE5A_95_107	2.28889	2.85644	0.492822
710429310	PLEK_106_118	0.0483461	0.0339446	0.284053
710429310	PTN12_32_44	1.23407	1.53225	0.309121
710429310	PYGL_8_20	0.0100156	0.0101883	0.213849
710429310	RAB1A_187_199	1.16181	1.25173	0.306749
710429310	RADI_559_569	1.36194	1.19819	0.143341
710429310	RAP1B_172_184	-0.0592659	0.117606	0.217957
710429310	RBL2_410_422	2.39368	2.89984	0.442066
710429310	RBL2_635_647	6.65178	7.42555	0.680881
710429310	RBL2_959_971	-0.0699626	0.0283738	0.2786
710429310	RB_242_254	-0.168337	-0.711463	0.472055
710429310	RB_804_816	4.07324	4.58415	0.446179
710429310	RS6_228_240	0.290488	0.251133	0.190253
710429310	SCN7A_898_910	-0.497119	-0.225592	0.33385
710429310	SRC8_CHICK_423_435	4.45733	4.84229	0.344932
710429310	STK6_283_295	7.5884	7.86347	0.287805
710429310	TLE2_246_258	1.67565	2.04132	0.334244
710429310	TY3H_64_78	0.479168	0.392498	0.231312
710429310	VASP_271_283	0.214247	0.32209	0.243762
710429310	VTNC_390_402	7.82773	8.12216	0.292794
710429311	ACM1_444_456	0.514573	-0.179588	0.687223
710429311	ADDB_696_708	2.8409	2.83306	0.309027
710429311	ANXA1_209_221	0.374349	0.339667	0.0678595
710429311	BCKD_45_57	0.548218	0.425986	0.172029
710429311	CBL_693_705	-0.608232	0.0644229	0.585038
710429311	CDK7_163_175	6.14161	5.42433	0.665332
710429311	CENPA_1_14	7.48261	7.40727	0.352727
710429311	CENPC_725_737	0.410284	0.224673	0.192407
710429311	CFTR_730_742	3.00419	2.9842	0.017323
710429311	CFTR_783_795	0.257388	0.115308	0.130766
710429311	CHK2_377_389	0.037556	0.254265	0.813035
710429311	COF1_17_29	1.22869	0.909092	0.295377
710429311	CSF1R_701_713	0.684783	0.774429	0.251004
710429311	DESP_2842_2854	0.349584	-0.00997876	0.454009
710429311	ELK1_329_341	5.32448	5.38112	0.192488
710429311	ELK1_356_368	0.172837	0.135372	0.131319
710429311	ELK1_410_422	0.935294	0.539564	0.73136
710429311	ERF_519_531	0.368814	0.290685	0.305695
710429311	ESR1_160_172	-0.027924	0.0126601	0.0354018
710429311	F264_437_449	0	-0.122365	0.377596
710429311	FOXO3_25_37	4.81755	4.88064	0.439898
710429311	GBRB2_427_439	0.494871	0.419944	0.102653
710429311	GRIK1_718_730	0.643357	0.415074	0.219166
710429311	GRIK2_708_720	4.54271	4.39213	0.59802
710429311	GSUB_61_73	0.284303	0.401244	0.285626
710429311	GYS2_1_13	1.94282	1.9856	0.523638
710429311	H2B1B_ 27_40	0.0435235	0.0378	0.029534
710429311	H2B1B_26_38	4.93735	4.8664	0.304834
710429311	H32_3_18	6.05543	5.77667	0.46543
710429311	KAP2_92_104	0.396126	0.282666	0.104194
710429311	KAP3_107_119	-0.373583	0.149342	0.465242
710429311	KCNA1_438_450	0.410758	0.107486	0.263197
710429311	KCNA2_442_454	2.07606	1.82778	0.233374
710429311	KCNA6_504_516	4.0088	4.07857	0.499938
710429311	KIF2C_105_118_S106G	2.74451	2.77804	0.130515
710429311	KPB1_1011_1023	2.958	2.73029	0.642076
710429311	KPCB_19_31_A25S	-0.303124	-0.141913	0.139666
710429311	LMNA_192_204	-0.851356	-0.123346	0.681277
710429311	LMNB1_16_28	-0.277447	-0.195691	0.271713
710429311	MARCS_160_172	0.10427	-0.0133123	0.241467
710429311	MK10_214_226	1.75055	2.05684	0.691172
710429311	MPH6_140_152	0.197284	0.335962	0.142057
710429311	MYC_51_63	0.667838	0.504542	0.315366
710429311	NCF1_321_333	-0.504923	-0.382316	0.366716
710429311	NCF1_372_384	0.957053	0.525836	0.405986
710429311	NEK3_158_170	7.22277	7.07403	0.178714
710429311	NR4A1_344_356	0.630162	0.207863	0.365736
710429311	NTRK3_824_836	0.856875	0.609886	0.238873
710429311	P53_308_323	1.24533	1.54038	0.353483
710429311	PDE5A_95_107	3.17616	2.85644	0.492822
710429311	PLEK_106_118	0.310523	0.0339446	0.284053
710429311	PTN12_32_44	1.85126	1.53225	0.309121
710429311	PYGL_8_20	0.224123	0.0101883	0.213849
710429311	RAB1A_187_199	1	1.25173	0.306749
710429311	RADI_559_569	1.09544	1.19819	0.143341
710429311	RAP1B_172_184	0.0509839	0.117606	0.217957
710429311	RBL2_410_422	3.09572	2.89984	0.442066
710429311	RBL2_635_647	7.69177	7.42555	0.680881
710429311	RBL2_959_971	0.342807	0.0283738	0.2786
710429311	RB_242_254	-0.943073	-0.711463	0.472055
710429311	RB_804_816	4.78217	4.58415	0.446179
710429311	RS6_228_240	0.418631	0.251133	0.190253
710429311	SCN7A_898_910	0.147154	-0.225592	0.33385
710429311	SRC8_CHICK_423_435	4.94626	4.84229	0.344932
710429311	STK6_283_295	7.83952	7.86347	0.287805
710429311	TLE2_246_258	2.11723	2.04132	0.334244
710429311	TY3H_64_78	0.567959	0.392498	0.231312
710429311	VASP_271_283	0.601173	0.32209	0.243762
710429311	VTNC_390_402	8.41329	8.12216	0.292794
710429312	ACM1_444_456	-0.859657	-0.179588	0.687223
710429312	ADDB_696_708	3.13808	2.83306	0.309027
710429312	ANXA1_209_221	0.261476	0.339667	0.0678595
710429312	BCKD_45_57	0.229266	0.425986	0.172029
710429312	CBL_693_705	0.346706	0.0644229	0.585038
710429312	CDK7_163_175	5.30401	5.42433	0.665332
710429312	CENPA_1_14	7.71623	7.40727	0.352727
710429312	CENPC_725_737	0.237612	0.224673	0.192407
710429312	CFTR_730_742	2.97344	2.9842	0.017323
710429312	CFTR_783_795	0	0.115308	0.130766
710429312	CHK2_377_389	-0.428458	0.254265	0.813035
710429312	COF1_17_29	0.646146	0.909092	0.295377
710429312	CSF1R_701_713	1.05795	0.774429	0.251004
710429312	DESP_2842_2854	-0.520154	-0.00997876	0.454009
710429312	ELK1_329_341	5.59558	5.38112	0.192488
710429312	ELK1_356_368	-0.0106081	0.135372	0.131319
710429312	ELK1_410_422	0.987791	0.539564	0.73136
710429312	ERF_519_531	0.549734	0.290685	0.305695
710429312	ESR1_160_172	0.0287113	0.0126601	0.0354018
710429312	F264_437_449	-0.545968	-0.122365	0.377596
710429312	FOXO3_25_37	5.34868	4.88064	0.439898
710429312	GBRB2_427_439	0.462023	0.419944	0.102653
710429312	GRIK1_718_730	0.206334	0.415074	0.219166
710429312	GRIK2_708_720	4.90047	4.39213	0.59802
710429312	GSUB_61_73	0.726783	0.401244	0.285626
710429312	GYS2_1_13	2.52932	1.9856	0.523638
710429312	H2B1B_ 27_40	0.0640534	0.0378	0.029534
710429312	H2B1B_26_38	5.12951	4.8664	0.304834
710429312	H32_3_18	6.03522	5.77667	0.46543
710429312	KAP2_92_104	0.191273	0.282666	0.104194
710429312	KAP3_107_119	0.517399	0.149342	0.465242
710429312	KCNA1_438_450	-0.0612516	0.107486	0.263197
710429312	KCNA2_442_454	1.79439	1.82778	0.233374
710429312	KCNA6_504_516	4.60972	4.07857	0.499938
710429312	KIF2C_105_118_S106G	2.92205	2.77804	0.130515
710429312	KPB1_1011_1023	3.22748	2.73029	0.642076
710429312	KPCB_19_31_A25S	-0.065165	-0.141913	0.139666
710429312	LMNA_192_204	0.498806	-0.123346	0.681277
710429312	LMNB1_16_28	-0.417139	-0.195691	0.271713
710429312	MARCS_160_172	-0.291049	-0.0133123	0.241467
710429312	MK10_214_226	2.84824	2.05684	0.691172
710429312	MPH6_140_152	0.329429	0.335962	0.142057
710429312	MYC_51_63	0.141014	0.504542	0.315366
710429312	NCF1_321_333	-0.672019	-0.382316	0.366716
710429312	NCF1_372_384	0.469485	0.525836	0.405986
710429312	NEK3_158_170	7.12355	7.07403	0.178714
710429312	NR4A1_344_356	-0.00657265	0.207863	0.365736
710429312	NTRK3_824_836	0.380055	0.609886	0.238873
710429312	P53_308_323	1.44365	1.54038	0.353483
710429312	PDE5A_95_107	3.10427	2.85644	0.492822
710429312	PLEK_106_118	-0.257036	0.0339446	0.284053
710429312	PTN12_32_44	1.51142	1.53225	0.309121
710429312	PYGL_8_20	-0.203574	0.0101883	0.213849
710429312	RAB1A_187_199	1.5934	1.25173	0.306749
710429312	RADI_559_569	1.13718	1.19819	0.143341
710429312	RAP1B_172_184	0.361099	0.117606	0.217957
710429312	RBL2_410_422	3.21012	2.89984	0.442066
710429312	RBL2_635_647	7.9331	7.42555	0.680881
710429312	RBL2_959_971	-0.187723	0.0283738	0.2786
710429312	RB_242_254	-1.02298	-0.711463	0.472055
710429312	RB_804_816	4.89705	4.58415	0.446179
710429312	RS6_228_240	0.0442806	0.251133	0.190253
710429312	SCN7A_898_910	-0.32681	-0.225592	0.33385
710429312	SRC8_CHICK_423_435	5.12327	4.84229	0.344932
710429312	STK6_283_295	8.16251	7.86347	0.287805
710429312	TLE2_246_258	2.33108	2.04132	0.334244
710429312	TY3H_64_78	0.130367	0.392498	0.231312
710429312	VASP_271_283	0.15085	0.32209	0.243762
710429312	VTNC_390_402	8.12546	8.12216	0.292794

### Sheet: Female Microglia
Barcode	Peptide	LFC	totalMeanLFC	LFC_SD
710418314	ACM1_421_433	1.72983	1.62664	0.129134
710418314	ADDB_696_708	1.11274	1.42245	0.269842
710418314	ANXA1_209_221	-0.143527	0.0112813	0.233057
710418314	BCKD_45_57	0.336133	0.343596	0.0920592
710418314	CBL_693_705	0.500813	0.480303	0.105427
710418314	CENPC_725_737	0.309104	0.229352	0.103388
710418314	CFTR_730_742	1.57469	1.71985	0.167062
710418314	CHK2_377_389	-0.0239258	0.161494	0.16254
710418314	COF1_17_29	0.409379	0.401199	0.0496929
710418314	CSF1R_701_713	0.359021	0.044146	0.323282
710418314	DESP_2842_2854	0.0612002	-0.166612	0.328148
710418314	ELK1_356_368	0.0723508	0.182327	0.23072
710418314	ERF_519_531	-0.445663	-0.0785427	0.334831
710418314	ESR1_160_172	0.305076	0.317918	0.145873
710418314	F263_454_466	-0.186931	0.00246201	0.462334
710418314	F264_437_449	0.179994	0.16152	0.130323
710418314	GBRB2_427_439	0.227195	0.253273	0.0327489
710418314	GRIK1_718_730	0.248418	0.245691	0.151026
710418314	GRIK2_708_720	1.05098	0.9684	0.0723662
710418314	GSUB_61_73	-0.0956119	-0.225892	0.129987
710418314	H2B1B_ 27_40	0.252063	0.213222	0.12365
710418314	H2B1B_26_38	1.74347	1.8528	0.098439
710418314	KAP2_92_104	0.187763	0.20372	0.0392053
710418314	KAP3_107_119	0.413397	0.412909	0.345809
710418314	KCNA1_438_450	-0.0868522	-0.0281531	0.0854966
710418314	KCNA2_442_454	0.879416	0.977239	0.10558
710418314	KCNA6_504_516	2.56934	2.50016	0.192517
710418314	KIF2C_105_118_S106G	1.56729	1.68409	0.13631
710418314	KPB1_1011_1023	1.15699	1.16993	0.0330147
710418314	KPCB_19_31_A25S	-0.226474	0.125731	0.30579
710418314	LMNB1_16_28	-0.364572	-0.160332	0.38559
710418314	MARCS_160_172	0.331451	0.266043	0.0859902
710418314	MK10_214_226	0.762267	0.824894	0.0729948
710418314	MP2K1_281_293	2.96969	3.17974	0.423211
710418314	MP2K1_287_299	3.04106	3.18325	0.42334
710418314	MPH6_140_152	0.261903	0.435087	0.155462
710418314	MYC_51_63	0.462152	0.475295	0.0390101
710418314	NCF1_321_333	0.341974	0.130986	0.184491
710418314	NCF1_372_384	-0.226852	-0.155222	0.0630179
710418314	NEK3_158_170	4.52894	4.48704	0.10074
710418314	NTRK3_824_836	0.17373	0.17613	0.160304
710418314	P53_308_323	0.841463	1.17177	0.34962
710418314	PDE5A_95_107	0.712249	0.620046	0.0800983
710418314	PLEK_106_118	-0.135905	-0.0281224	0.0963237
710418314	PTN12_32_44	0.702154	0.802469	0.0868948
710418314	PYGL_8_20	0	0.0793091	0.068794
710418314	RAB1A_187_199	0.671029	0.608504	0.223252
710418314	RADI_559_569	0.485977	0.459899	0.0274271
710418314	RAP1B_172_184	-0.277407	-0.102238	0.335559
710418314	RBL2_410_422	0.844964	0.929065	0.15157
710418314	RBL2_959_971	-0.0525543	0.00580881	0.050544
710418314	RB_242_254	-0.250375	-0.284609	0.0577733
710418314	RS6_228_240	-0.258051	-0.0964273	0.22652
710418314	STMN2_90_102	4.61589	4.73887	0.412576
710418314	TAU_524_536	-0.305123	-0.262145	0.144132
710418314	TLE2_246_258	0.915355	1.00741	0.136402
710418314	TY3H_64_78	0.149078	-1.49045	3.07365
710418314	VASP_271_283	0.504792	0.27448	0.238494
710418317	ACM1_421_433	1.48183	1.62664	0.129134
710418317	ADDB_696_708	1.54771	1.42245	0.269842
710418317	ANXA1_209_221	0.279319	0.0112813	0.233057
710418317	BCKD_45_57	0.439159	0.343596	0.0920592
710418317	CBL_693_705	0.573969	0.480303	0.105427
710418317	CENPC_725_737	0.26641	0.229352	0.103388
710418317	CFTR_730_742	1.68238	1.71985	0.167062
710418317	CHK2_377_389	0.229026	0.161494	0.16254
710418317	COF1_17_29	0.446294	0.401199	0.0496929
710418317	CSF1R_701_713	-0.286933	0.044146	0.323282
710418317	DESP_2842_2854	-0.0183008	-0.166612	0.328148
710418317	ELK1_356_368	0.447459	0.182327	0.23072
710418317	ERF_519_531	0.210035	-0.0785427	0.334831
710418317	ESR1_160_172	0.469788	0.317918	0.145873
710418317	F263_454_466	0.529421	0.00246201	0.462334
710418317	F264_437_449	0.28162	0.16152	0.130323
710418317	GBRB2_427_439	0.242598	0.253273	0.0327489
710418317	GRIK1_718_730	0.395335	0.245691	0.151026
710418317	GRIK2_708_720	0.938195	0.9684	0.0723662
710418317	GSUB_61_73	-0.226481	-0.225892	0.129987
710418317	H2B1B_ 27_40	0.0748148	0.213222	0.12365
710418317	H2B1B_26_38	1.93439	1.8528	0.098439
710418317	KAP2_92_104	0.248388	0.20372	0.0392053
710418317	KAP3_107_119	0.758473	0.412909	0.345809
710418317	KCNA1_438_450	0.0699386	-0.0281531	0.0854966
710418317	KCNA2_442_454	1.08916	0.977239	0.10558
710418317	KCNA6_504_516	2.28261	2.50016	0.192517
710418317	KIF2C_105_118_S106G	1.65111	1.68409	0.13631
710418317	KPB1_1011_1023	1.20746	1.16993	0.0330147
710418317	KPCB_19_31_A25S	0.323557	0.125731	0.30579
710418317	LMNB1_16_28	0.284417	-0.160332	0.38559
710418317	MARCS_160_172	0.298035	0.266043	0.0859902
710418317	MK10_214_226	0.905061	0.824894	0.0729948
710418317	MP2K1_281_293	2.90265	3.17974	0.423211
710418317	MP2K1_287_299	2.8493	3.18325	0.42334
710418317	MPH6_140_152	0.480762	0.435087	0.155462
710418317	MYC_51_63	0.444554	0.475295	0.0390101
710418317	NCF1_321_333	0.0509839	0.130986	0.184491
710418317	NCF1_372_384	-0.130502	-0.155222	0.0630179
710418317	NEK3_158_170	4.37211	4.48704	0.10074
710418317	NTRK3_824_836	0.337622	0.17613	0.160304
710418317	P53_308_323	1.1359	1.17177	0.34962
710418317	PDE5A_95_107	0.567648	0.620046	0.0800983
710418317	PLEK_106_118	0.0495468	-0.0281224	0.0963237
710418317	PTN12_32_44	0.85443	0.802469	0.0868948
710418317	PYGL_8_20	0.115071	0.0793091	0.068794
710418317	RAB1A_187_199	0.360656	0.608504	0.223252
710418317	RADI_559_569	0.462423	0.459899	0.0274271
710418317	RAP1B_172_184	-0.313965	-0.102238	0.335559
710418317	RBL2_410_422	1.10404	0.929065	0.15157
710418317	RBL2_959_971	0.0350469	0.00580881	0.050544
710418317	RB_242_254	-0.25214	-0.284609	0.0577733
710418317	RS6_228_240	0.162485	-0.0964273	0.22652
710418317	STMN2_90_102	4.40176	4.73887	0.412576
710418317	TAU_524_536	-0.101412	-0.262145	0.144132
710418317	TLE2_246_258	1.16412	1.00741	0.136402
710418317	TY3H_64_78	0.415825	-1.49045	3.07365
710418317	VASP_271_283	0.290079	0.27448	0.238494
710418318	ACM1_421_433	1.66826	1.62664	0.129134
710418318	ADDB_696_708	1.60689	1.42245	0.269842
710418318	ANXA1_209_221	-0.101948	0.0112813	0.233057
710418318	BCKD_45_57	0.255495	0.343596	0.0920592
710418318	CBL_693_705	0.366128	0.480303	0.105427
710418318	CENPC_725_737	0.112543	0.229352	0.103388
710418318	CFTR_730_742	1.90246	1.71985	0.167062
710418318	CHK2_377_389	0.279382	0.161494	0.16254
710418318	COF1_17_29	0.347923	0.401199	0.0496929
710418318	CSF1R_701_713	0.0603497	0.044146	0.323282
710418318	DESP_2842_2854	-0.542734	-0.166612	0.328148
710418318	ELK1_356_368	0.0271702	0.182327	0.23072
710418318	ERF_519_531	0	-0.0785427	0.334831
710418318	ESR1_160_172	0.178891	0.317918	0.145873
710418318	F263_454_466	-0.335103	0.00246201	0.462334
710418318	F264_437_449	0.0229459	0.16152	0.130323
710418318	GBRB2_427_439	0.290028	0.253273	0.0327489
710418318	GRIK1_718_730	0.0933208	0.245691	0.151026
710418318	GRIK2_708_720	0.916029	0.9684	0.0723662
710418318	GSUB_61_73	-0.355584	-0.225892	0.129987
710418318	H2B1B_ 27_40	0.312787	0.213222	0.12365
710418318	H2B1B_26_38	1.88054	1.8528	0.098439
710418318	KAP2_92_104	0.17501	0.20372	0.0392053
710418318	KAP3_107_119	0.066855	0.412909	0.345809
710418318	KCNA1_438_450	-0.0675456	-0.0281531	0.0854966
710418318	KCNA2_442_454	0.963141	0.977239	0.10558
710418318	KCNA6_504_516	2.64852	2.50016	0.192517
710418318	KIF2C_105_118_S106G	1.83386	1.68409	0.13631
710418318	KPB1_1011_1023	1.14535	1.16993	0.0330147
710418318	KPCB_19_31_A25S	0.280108	0.125731	0.30579
710418318	LMNB1_16_28	-0.40084	-0.160332	0.38559
710418318	MARCS_160_172	0.168642	0.266043	0.0859902
710418318	MK10_214_226	0.807355	0.824894	0.0729948
710418318	MP2K1_281_293	3.66689	3.17974	0.423211
710418318	MP2K1_287_299	3.65938	3.18325	0.42334
710418318	MPH6_140_152	0.562595	0.435087	0.155462
710418318	MYC_51_63	0.519179	0.475295	0.0390101
710418318	NCF1_321_333	0	0.130986	0.184491
710418318	NCF1_372_384	-0.108312	-0.155222	0.0630179
710418318	NEK3_158_170	4.56006	4.48704	0.10074
710418318	NTRK3_824_836	0.0170399	0.17613	0.160304
710418318	P53_308_323	1.53794	1.17177	0.34962
710418318	PDE5A_95_107	0.58024	0.620046	0.0800983
710418318	PLEK_106_118	0.0019913	-0.0281224	0.0963237
710418318	PTN12_32_44	0.850825	0.802469	0.0868948
710418318	PYGL_8_20	0.122857	0.0793091	0.068794
710418318	RAB1A_187_199	0.793828	0.608504	0.223252
710418318	RADI_559_569	0.431297	0.459899	0.0274271
710418318	RAP1B_172_184	0.284657	-0.102238	0.335559
710418318	RBL2_410_422	0.838192	0.929065	0.15157
710418318	RBL2_959_971	0.0349338	0.00580881	0.050544
710418318	RB_242_254	-0.351312	-0.284609	0.0577733
710418318	RS6_228_240	-0.193716	-0.0964273	0.22652
710418318	STMN2_90_102	5.19895	4.73887	0.412576
710418318	TAU_524_536	-0.379899	-0.262145	0.144132
710418318	TLE2_246_258	0.942764	1.00741	0.136402
710418318	TY3H_64_78	-5.03625	-1.49045	3.07365
710418318	VASP_271_283	0.0285692	0.27448	0.238494

### Sheet: Female Astrocytes
Barcode	Peptide	LFC	totalMeanLFC	LFC_SD
710418314	ACM1_421_433	4.6263	4.51017	0.119495
710418314	ADDB_696_708	2.79397	3.01353	0.23204
710418314	ANXA1_209_221	0.4667	-0.0488422	0.466927
710418314	BCKD_45_57	0.180676	0.20211	0.0618004
710418314	CBL_693_705	0.709099	0.881343	0.2791
710418314	CENPC_725_737	0.463632	0.4321	0.0653757
710418314	CFTR_730_742	3.19889	3.49974	0.26286
710418314	CHK2_377_389	-0.0215869	0.101176	0.132306
710418314	COF1_17_29	1.19685	0.920776	0.24849
710418314	CSF1R_701_713	0.748021	1.11705	0.319707
710418314	DESP_2842_2854	-0.0351038	0.0855597	0.269799
710418314	ELK1_356_368	-0.327853	-0.16691	0.621011
710418314	ERF_519_531	-0.479322	0.13476	0.632057
710418314	ESR1_160_172	0.374558	0.215595	0.238255
710418314	F263_454_466	-0.0220263	0.118565	0.25349
710418314	F264_437_449	-0.104589	-0.0983841	0.346132
710418314	GBRB2_427_439	0.0167562	0.209957	0.324815
710418314	GRIK1_718_730	0.259562	0.230626	0.154079
710418314	GRIK2_708_720	4.02862	4.04381	0.0697245
710418314	GSUB_61_73	0.267174	0.180142	0.208374
710418314	H2B1B_ 27_40	0.00360224	0.127712	0.150242
710418314	H2B1B_26_38	4.06197	4.2908	0.283985
710418314	KAP2_92_104	0.106915	-0.0562028	0.273511
710418314	KAP3_107_119	-0.0885367	0.20974	0.380972
710418314	KCNA1_438_450	0.390182	0.155284	0.212667
710418314	KCNA2_442_454	1.96655	1.72261	0.216727
710418314	KCNA6_504_516	6.37183	6.18056	0.202862
710418314	KIF2C_105_118_S106G	2.71758	2.86418	0.21123
710418314	KPB1_1011_1023	3.75587	3.76119	0.0957842
710418314	KPCB_19_31_A25S	0.0414921	0.303792	0.277814
710418314	LMNB1_16_28	0.17671	-0.204032	0.34184
710418314	MARCS_160_172	-0.281182	0.0806246	0.317715
710418314	MK10_214_226	3.4471	3.33823	0.393706
710418314	MP2K1_281_293	7.3292	6.91721	0.361041
710418314	MP2K1_287_299	6.98171	6.96043	0.240345
710418314	MPH6_140_152	0.428417	0.441265	0.0352397
710418314	MYC_51_63	0.407517	0.19511	0.284485
710418314	NCF1_321_333	0.591447	-0.0463879	0.662248
710418314	NCF1_372_384	0.178891	0.314287	0.206715
710418314	NEK3_158_170	8.35535	8.27226	0.0923084
710418314	NTRK3_824_836	0.373107	0.0976949	0.241846
710418314	P53_308_323	0.962696	1.43282	0.420708
710418314	PDE5A_95_107	2.84272	2.93612	0.147372
710418314	PLEK_106_118	-0.264795	-0.417239	0.139311
710418314	PTN12_32_44	1.85547	1.90954	0.0472723
710418314	PYGL_8_20	0.0719152	-0.105953	0.169925
710418314	RAB1A_187_199	0.410499	0.704354	0.257652
710418314	RADI_559_569	0.478113	0.583382	0.097343
710418314	RAP1B_172_184	-0.407	-0.350874	0.515212
710418314	RBL2_410_422	4.2942	4.36058	0.265679
710418314	RBL2_959_971	-0.242361	0.0689734	0.41124
710418314	RB_242_254	-0.195256	-0.51756	0.389411
710418314	RS6_228_240	0.144184	0.182278	0.130598
710418314	STMN2_90_102	8.92032	8.8406	0.162593
710418314	TAU_524_536	1.50945	1.19122	0.59969
710418314	TLE2_246_258	3.19988	3.32882	0.137612
710418314	TY3H_64_78	0.176157	0.292482	0.128234
710418314	VASP_271_283	0.248187	0.0460813	0.232454
710418317	ACM1_421_433	4.51663	4.51017	0.119495
710418317	ADDB_696_708	3.25631	3.01353	0.23204
710418317	ANXA1_209_221	-0.169925	-0.0488422	0.466927
710418317	BCKD_45_57	0.153881	0.20211	0.0618004
710418317	CBL_693_705	0.731572	0.881343	0.2791
710418317	CENPC_725_737	0.356935	0.4321	0.0653757
710418317	CFTR_730_742	3.685	3.49974	0.26286
710418317	CHK2_377_389	0.24131	0.101176	0.132306
710418317	COF1_17_29	0.715023	0.920776	0.24849
710418317	CSF1R_701_713	1.29278	1.11705	0.319707
710418317	DESP_2842_2854	-0.102848	0.0855597	0.269799
710418317	ELK1_356_368	0.518729	-0.16691	0.621011
710418317	ERF_519_531	0.783376	0.13476	0.632057
710418317	ESR1_160_172	0.330571	0.215595	0.238255
710418317	F263_454_466	-0.0334747	0.118565	0.25349
710418317	F264_437_449	0.250808	-0.0983841	0.346132
710418317	GBRB2_427_439	0.028151	0.209957	0.324815
710418317	GRIK1_718_730	0.0641303	0.230626	0.154079
710418317	GRIK2_708_720	4.11988	4.04381	0.0697245
710418317	GSUB_61_73	-0.0576386	0.180142	0.208374
710418317	H2B1B_ 27_40	0.294743	0.127712	0.150242
710418317	H2B1B_26_38	4.60862	4.2908	0.283985
710418317	KAP2_92_104	-0.371969	-0.0562028	0.273511
710418317	KAP3_107_119	0.0788554	0.20974	0.380972
710418317	KCNA1_438_450	-0.0241663	0.155284	0.212667
710418317	KCNA2_442_454	1.55228	1.72261	0.216727
710418317	KCNA6_504_516	6.20204	6.18056	0.202862
710418317	KIF2C_105_118_S106G	2.76866	2.86418	0.21123
710418317	KPB1_1011_1023	3.85953	3.76119	0.0957842
710418317	KPCB_19_31_A25S	0.275007	0.303792	0.277814
710418317	LMNB1_16_28	-0.484578	-0.204032	0.34184
710418317	MARCS_160_172	0.208947	0.0806246	0.317715
710418317	MK10_214_226	3.66603	3.33823	0.393706
710418317	MP2K1_281_293	6.76643	6.91721	0.361041
710418317	MP2K1_287_299	7.18942	6.96043	0.240345
710418317	MPH6_140_152	0.414253	0.441265	0.0352397
710418317	MYC_51_63	-0.128105	0.19511	0.284485
710418317	NCF1_321_333	0	-0.0463879	0.662248
710418317	NCF1_372_384	0.211745	0.314287	0.206715
710418317	NEK3_158_170	8.1729	8.27226	0.0923084
710418317	NTRK3_824_836	0	0.0976949	0.241846
710418317	P53_308_323	1.56188	1.43282	0.420708
710418317	PDE5A_95_107	2.85964	2.93612	0.147372
710418317	PLEK_106_118	-0.537937	-0.417239	0.139311
710418317	PTN12_32_44	1.9301	1.90954	0.0472723
710418317	PYGL_8_20	-0.266626	-0.105953	0.169925
710418317	RAB1A_187_199	0.891553	0.704354	0.257652
710418317	RADI_559_569	0.601893	0.583382	0.097343
710418317	RAP1B_172_184	-0.835725	-0.350874	0.515212
710418317	RBL2_410_422	4.65316	4.36058	0.265679
710418317	RBL2_959_971	-0.0858778	0.0689734	0.41124
710418317	RB_242_254	-0.407175	-0.51756	0.389411
710418317	RS6_228_240	0.0749621	0.182278	0.130598
710418317	STMN2_90_102	8.65353	8.8406	0.162593
710418317	TAU_524_536	0.499488	1.19122	0.59969
710418317	TLE2_246_258	3.31287	3.32882	0.137612
710418317	TY3H_64_78	0.271302	0.292482	0.128234
710418317	VASP_271_283	0.0979984	0.0460813	0.232454
710418318	ACM1_421_433	4.38757	4.51017	0.119495
710418318	ADDB_696_708	2.99033	3.01353	0.23204
710418318	ANXA1_209_221	-0.443301	-0.0488422	0.466927
710418318	BCKD_45_57	0.271774	0.20211	0.0618004
710418318	CBL_693_705	1.20336	0.881343	0.2791
710418318	CENPC_725_737	0.475733	0.4321	0.0653757
710418318	CFTR_730_742	3.61532	3.49974	0.26286
710418318	CHK2_377_389	0.0838038	0.101176	0.132306
710418318	COF1_17_29	0.850456	0.920776	0.24849
710418318	CSF1R_701_713	1.31034	1.11705	0.319707
710418318	DESP_2842_2854	0.394631	0.0855597	0.269799
710418318	ELK1_356_368	-0.691605	-0.16691	0.621011
710418318	ERF_519_531	0.100227	0.13476	0.632057
710418318	ESR1_160_172	-0.058344	0.215595	0.238255
710418318	F263_454_466	0.411195	0.118565	0.25349
710418318	F264_437_449	-0.441372	-0.0983841	0.346132
710418318	GBRB2_427_439	0.584963	0.209957	0.324815
710418318	GRIK1_718_730	0.368186	0.230626	0.154079
710418318	GRIK2_708_720	3.98293	4.04381	0.0697245
710418318	GSUB_61_73	0.330891	0.180142	0.208374
710418318	H2B1B_ 27_40	0.0847891	0.127712	0.150242
710418318	H2B1B_26_38	4.2018	4.2908	0.283985
710418318	KAP2_92_104	0.0964451	-0.0562028	0.273511
710418318	KAP3_107_119	0.638901	0.20974	0.380972
710418318	KCNA1_438_450	0.0998353	0.155284	0.212667
710418318	KCNA2_442_454	1.64899	1.72261	0.216727
710418318	KCNA6_504_516	5.96781	6.18056	0.202862
710418318	KIF2C_105_118_S106G	3.10629	2.86418	0.21123
710418318	KPB1_1011_1023	3.66818	3.76119	0.0957842
710418318	KPCB_19_31_A25S	0.594878	0.303792	0.277814
710418318	LMNB1_16_28	-0.304226	-0.204032	0.34184
710418318	MARCS_160_172	0.314109	0.0806246	0.317715
710418318	MK10_214_226	2.90154	3.33823	0.393706
710418318	MP2K1_281_293	6.65599	6.91721	0.361041
710418318	MP2K1_287_299	6.71015	6.96043	0.240345
710418318	MPH6_140_152	0.481127	0.441265	0.0352397
710418318	MYC_51_63	0.305918	0.19511	0.284485
710418318	NCF1_321_333	-0.73061	-0.0463879	0.662248
710418318	NCF1_372_384	0.552226	0.314287	0.206715
710418318	NEK3_158_170	8.28853	8.27226	0.0923084
710418318	NTRK3_824_836	-0.0800221	0.0976949	0.241846
710418318	P53_308_323	1.77387	1.43282	0.420708
710418318	PDE5A_95_107	3.10601	2.93612	0.147372
710418318	PLEK_106_118	-0.448985	-0.417239	0.139311
710418318	PTN12_32_44	1.94306	1.90954	0.0472723
710418318	PYGL_8_20	-0.123148	-0.105953	0.169925
710418318	RAB1A_187_199	0.811009	0.704354	0.257652
710418318	RADI_559_569	0.670141	0.583382	0.097343
710418318	RAP1B_172_184	0.190103	-0.350874	0.515212
710418318	RBL2_410_422	4.13439	4.36058	0.265679
710418318	RBL2_959_971	0.535159	0.0689734	0.41124
710418318	RB_242_254	-0.950247	-0.51756	0.389411
710418318	RS6_228_240	0.327687	0.182278	0.130598
710418318	STMN2_90_102	8.94796	8.8406	0.162593
710418318	TAU_524_536	1.56471	1.19122	0.59969
710418318	TLE2_246_258	3.47371	3.32882	0.137612
710418318	TY3H_64_78	0.429988	0.292482	0.128234
710418318	VASP_271_283	-0.207941	0.0460813	0.232454
